# Cdk1-dependent destabilization of long astral microtubules is required for spindle orientation

**DOI:** 10.1101/2020.05.23.111989

**Authors:** Divya Singh, Nadine Schmidt, Franziska Müller, Tanja Bange, Alexander W. Bird

## Abstract

The precise execution of mitotic spindle orientation in response to cell shape cues is important for tissue organization and development. The presence of astral microtubules extending from the centrosome towards the cell cortex is essential for this process, but little is understood about the contribution of astral microtubule dynamics to spindle positioning, or how astral microtubule dynamics are regulated spatiotemporally. The mitotic regulator Cdk1-CyclinB promotes destabilization of centrosomal microtubules and increased microtubule dynamics as cells transition from interphase to mitosis, but how Cdk1 activity specifically modulates astral microtubule stability, and whether it impacts spindle positioning, is unknown. Here we uncover a mechanism revealing that Cdk1 destabilizes astral microtubules to ensure spindle reorientation in response to cell shape. Phosphorylation of the EB1-dependent microtubule plus-end tracking protein GTSE1 by Cdk1 in early mitosis abolishes its interaction with EB1 and recruitment to microtubule plus-ends. Loss of Cdk1 activity, or mutation of phosphorylation sites in GTSE1, induces recruitment of GTSE1 to growing microtubule plus-ends in mitosis. This decreases the catastrophe frequency of astral microtubules, and causes an increase in the number of long astral microtubules reaching the cell cortex, which restrains the ability of cells to reorient spindles along the long cellular axis in early mitosis. Astral microtubules must thus not only be present, but also dynamic to allow the spindle to reorient in response to cell shape, a state achieved by selective destabilization of long astral microtubules via Cdk1.
