## Supplemental Table I for "Cdk1-dependent destabilization of long astral microtubules is required for spindle orientation"

### Sheet: Class I sites in-vitro
CDK1 phosphosites on GTSE1
Position	Localization prob	PEP	Number of Phospho (STY)	Amino acid	Phospho (STY) Probabilities
91	0.999613	3.07582e-97	1	S	CIAASLELNNPVPEQPPLPTSESPFAWS(1)PLAGEK
114	0.953668	1.09639e-154	1	S	EAHLLALHIES(0.954)S(0.037)S(0.009)R
131	1	4.75365e-78	1	S	NQAAQAAKPEDPRS(1)QGVER
171	0.998204	1.01595e-90	1	S	ETYYLS(0.002)DS(0.998)PLLGPPVGEPR
187	0.991674	1.5619e-58	1;2;3	S	LLAS(0.008)S(0.992)PALPSSGAQAR
192	0.824109	9.69301e-95	1;2	S	LLASSPALPS(0.824)S(0.176)GAQAR
193	0.838423	1.04535e-29	1;2	S	LLAS(0.441)S(0.559)PALPS(0.162)S(0.838)GAQAR
200	1	1.13019e-103	1;2;3	T	LT(1)RAPGPPHS(1)AHALPR
208	1	3.51854e-69	1;2;3	S	LT(1)RAPGPPHS(1)AHALPR
216	0.999044	1.84948e-173	1;2;3	S	ES(0.999)CT(0.001)AHAASQAATQR
223	0.99852	5.81305e-34	1;2;3	S	ESCTAHAAS(0.999)QAAT(0.95)QRKPGT(0.052)K
227	0.999866	4.35219e-194	1;2	T	ESCTAHAASQAAT(1)QRKPGTK
233	0.995346	0.000160717	2	T	ESCTAHAAS(0.028)QAAT(0.976)QRKPGT(0.995)K
262	0.998045	1.60973e-21	1;2	S	KEIPAS(0.998)PS(0.001)RT(0.001)K
266	0.805049	0.000215781	2	T	EIPAS(0.948)PS(0.247)RT(0.805)K
295	1	3.2071e-104	1	S	PAPGAVNVPAAGS(1)HLGQGK
322	0.985679	2.58748e-36	1	S	APGS(0.986)T(0.014)SNLAR
324	0.853812	3.67302e-13	1	S	APGST(0.146)S(0.854)NLAR
337	0.999857	8.87577e-90	1;2	S	SSSGPVWS(1)GASSACT(0.077)S(0.923)PAVGK
345	0.922889	4.89881e-130	1;2	S	SSSGPVWS(1)GASSACT(0.077)S(0.923)PAVGK
354	0.982626	8.27513e-116	1;2	S	AKS(0.017)S(0.983)EFASIPANSSR
358	0.998993	5.98298e-14	1;2	S	S(0.001)S(0.001)EFAS(0.999)IPANSSR
363	0.92607	2.17996e-80	1;2	S	SSEFAS(0.017)IPANS(0.926)S(0.301)RPLS(0.753)NIS(0.003)K
368	0.989891	5.44148e-183	1;2	S	AKS(0.905)S(0.095)EFASIPANS(0.005)S(0.005)RPLS(0.99)NIS(0.001)K
393	0.792099	2.4205e-65	1	S	MGPAMLRPALPAGPVGAS(0.792)S(0.208)WQAK
394	0.969762	5.26229e-128	1	S	MGPAMLRPALPAGPVGAS(0.03)S(0.97)WQAK
454	1	9.20054e-08	1	S	RRDS(1)CLNSK
465	0.999127	4.65295e-05	1	T	VMPT(0.999)PT(0.001)NQFK
480	0.999941	3.99277e-54	1;2	S	FSIGDS(1)PDS(0.001)S(0.147)T(0.852)PK
485	0.947625	3.99277e-54	1;2	T	FSIGDS(0.005)PDS(0.01)S(0.038)T(0.948)PK
496	0.999789	1.01331e-70	1;2;3	S	AQRPQS(1)CTSVGR
498	0.807686	5.78629e-15	1;2;3	T	AQRPQS(0.017)CT(0.808)S(0.175)VGR
499	0.997892	8.0101e-28	1;2	S	AQRPQSCT(0.002)S(0.998)VGR
507	0.997667	1.85673e-05	1;2	S	VT(0.003)VHS(0.998)T(0.999)PVRR
508	0.999498	6.56862e-35	1;2	T	VT(0.003)VHS(0.998)T(0.999)PVRR
532	0.999992	1.04763e-33	1;2	T	VSALPT(1)PAS(1)RR
535	1	7.88484e-08	2	S	VSALPT(1)PAS(1)RR
539	1	8.44533e-22	1;2	S	RCS(1)GLPPMT(1)PK
545	1	1.44061e-11	1;2	T	RCS(1)GLPPMT(1)PK
548	0.999998	1.44061e-11	2	T	RCSGLPPMT(1)PKT(1)MPR
555	1	2.28629e-22	1	S	AVGS(1)PLCVPARRR
576	0.999229	2.20483e-06	1	T	NSAMRT(0.999)EPT(0.001)R
582	0.997579	0.000125564	1	S	TEPT(0.002)RES(0.998)NRK
594	1	5.24663e-75	1;2	S	LVDVS(1)PDRGS(0.994)PPS(0.006)R
599	0.999898	2.46845e-43	1;2	S	LVDVS(1)PDRGS(1)PPSR
602	0.986712	2.53354e-103	1;2	S	GS(0.013)PPS(0.987)RVPQALNFSPEESDSTFSK
611	0.999998	2.07872e-192	1	S	VPQALNFS(1)PEESDSTFSK
622	0.923955	7.3907e-83	1	S	GSPPSRVPQALNFSPEESDSTFS(0.001)KS(0.924)T(0.069)AT(0.006)EVAR
623	0.778863	7.3907e-83	1	T	S(0.221)T(0.779)ATEVAREEAK
625	0.999943	3.41694e-93	1	T	STAT(1)EVAREEAK
696	0.999438	3.0916e-73	1	T	PLIDLMT(0.001)NT(0.999)PDMNK
707	1	2.75431e-97	1;2	S	NVAKPS(1)PVVGQLIDLS(0.694)S(0.306)PLIQLSPEADK
717	0.946119	1.61627e-194	1;2	S	PSPVVGQLIDLS(0.946)S(0.054)PLIQLSPEADK
718	0.999508	0	1;2	S	PSPVVGQLIDLSS(1)PLIQLSPEADK
734	1	0.00611446	1	S	ENVDS(1)PLLK

### Sheet: Class I sites in-vivo
Mitosis specific phosphosites
Position	Localization prob	Score diff	PEP	Score	Number of Phospho (STY)	Amino acid	Phospho (STY) Probabilities
91	0.999942	42.6365	1.06e-214	255.01	1	S	CIAASLELNNPVPEQPPLPTSESPFAWS(1)PLAGEKFVEVYK
171	0.998884	29.5202	4.3e-55	188.98	1	S	ETYYLS(0.001)DS(0.999)PLLGPPVGEPR
187	0.962062	14.0413	1.69e-12	145.71	1	S	LLAS(0.038)S(0.962)PALPSSGAQAR
208	1	56.1208	8.4e-06	98.281	1	S	APGPPHS(1)AHALPR
322	0.970312	16.1002	7.31e-07	121.46	1	S	APGS(0.97)T(0.024)S(0.006)NLAR
331	0.977108	16.7368	2.27e-275	294.07	1	S	KS(0.002)S(0.977)S(0.021)GPVWSGASSACTSPAVGK
345	0.988754	19.4409	1.94e-274	291.55	1;2	S	KSSSGPVWSGASSACT(0.011)S(0.989)PAVGK
353	0.5999	4.48187	6.18e-17	124.39	1	S	AKS(0.6)S(0.126)EFAS(0.214)IPANS(0.02)S(0.02)RPLS(0.02)NISK
371	0.854701	8.18192	5.1e-11	94.031	1	S	SSEFASIPANS(0.008)S(0.008)RPLS(0.13)NIS(0.855)K
454	1	83.5305	0.000139183	117.2	1;2	S	RRDS(1)CLNS(1)K
458	1	83.5305	0.000139183	134.18	1;2	S	RRDS(1)CLNS(1)K
465	0.934892	11.5713	0.000460497	66.953	1	T	VMPT(0.935)PT(0.065)NQFK
476	0.999963	44.2905	2.23e-12	146.45	1	S	IPKFS(1)IGDSPDSSTPK
480	0.927049	11.9159	8.57e-23	175.26	1	S	FSIGDS(0.927)PDS(0.06)S(0.012)T(0.002)PK
485	0.88002	11.1582	8.71e-18	158.13	1	T	FSIGDSPDS(0.067)S(0.051)T(0.88)PKLS(0.002)R
499	0.936682	11.7109	3.95e-14	109.48	1	S	AQRPQSCT(0.063)S(0.937)VGR
507	0.999971	45.316	6.22e-05	83.692	2	S	VTVHS(1)T(1)PVRR
508	0.999947	42.7503	2.96e-07	136.96	1;2	T	VTVHS(1)T(1)PVRR
532	0.848913	7.49936	0.00219123	59.225	1	T	VSALPT(0.849)PAS(0.151)R
539	1	54.511	0.00258887	54.511	1;2	S	RCS(1)GLPPMT(1)PK
545	1	54.511	0.000304117	59.116	1;2	T	RCS(1)GLPPMT(1)PK
555	1	115.24	0.00127699	115.24	1	S	AVGS(1)PLCVPAR
582	0.867325	8.16041	0.0127478	42.425	1	S	TEPT(0.132)RES(0.867)NRK
599	0.895238	9.68447	7.2e-43	132.49	1	S	LVDVS(0.008)PDRGS(0.895)PPS(0.096)RVPQALNFSPEESDSTFSK
611	0.999982	48.1938	1.7e-49	193.45	1	S	VPQALNFS(1)PEESDSTFSK
696	0.649024	2.66984	4.94e-07	100.02	1	T	PLIDLMT(0.351)NT(0.649)PDMNK
